# Differential immune gene expression associated with contemporary range expansion of two invasive rodents in Senegal

**DOI:** 10.1101/442160

**Authors:** Nathalie Charbonnel, Maxime Galan, Caroline Tatard, Anne Loiseau, Christophe Amidi Diagne, Ambroise Dalecky, Hugues Parrinello, Stéphanie Rialle, Dany Severac, Carine Brouat

## Abstract

Biological invasions are major anthropogenic changes associated with threats to biodiversity and health. What determines the successful establishment and spread of introduced populations still remains unsolved. Here, we explore the assertion that invasion success relies on immune phenotypic traits that would be advantageous in recently invaded sites. We compared gene expression profiles between anciently and recently established populations of two major invading species, the house mouse *Mus musculus domesticus* and the black rat *Rattus rattus*, in Senegal (West Africa). Transcriptome analyses revealed respectively 364 and 83 differentially expressed genes between anciently and recently established mouse and rat populations. Among them, 20.0% and 10.6% were annotated with functions related to immunity. All immune-related genes detected along the mouse invasion route were over-expressed in recently invaded sites. Genes of the complement activation pathway were over-represented. Results were less straightforward for the black rat as no particular immunological process was over-represented. We revealed changes in transcriptome profiles along invasion routes, although specific patterns differed between the two invasive species. These changes could potentially be driven by increased infection risks in recently invaded sites for the house mouse and stochastic events associated with colonization history for the black rat. These results provide a first step in identifying the immune eco-evolutionary processes potentially involved in invasion success.
