## Supplementary material for "Differential immune gene expression associated with contemporary range expansion of two invasive rodents in Senegal": Table S2

### Sheet: 4x4
Table S2. a) Details of the 54 genes found to be differentially expressed between the anciently and recently invaded sites of R. rattus invasion route using the 4x4 appraoch. Genes indicated in bold were found to be differentially expressed with both 8x8 and 4x4 approaches. GO ID corresponds to Gene ontology annotations.
Input	Name	RGD ID	GO ID
Avpr1b	Vasopressin V1b receptor	61886	GO:0001992~regulation of systemic arterial blood pressure by vasopressin,GO:0007186~G-protein coupled receptor signaling pathway,GO:0007188~adenylate cyclase-modulating G-protein coupled receptor signaling pathway,GO:0007204~positive regulation of cytosolic calcium ion concentration,GO:0014049~positive regulation of glutamate secretion,GO:0032849~positive regulation of cellular pH reduction,GO:00…
Btn3a2
Capn8
Chrna6	Neuronal acetylcholine receptor subunit alpha-6 precursor	69281	GO:0007165~signal transduction,GO:0007271~synaptic transmission, cholinergic,GO:0007274~neuromuscular synaptic transmission,GO:0014059~regulation of dopamine secretion,GO:0033603~positive regulation of dopamine secretion,GO:0035094~response to nicotine,GO:0051291~protein heterooligomerization,GO:0051899~membrane depolarization,GO:0098655~cation transmembrane transport,
Cit	Citron rho-interacting serine/threonine kinase	70878	GO:0000070~mitotic sister chromatid segregation,GO:0000086~G2/M transition of mitotic cell cycle,GO:0000910~cytokinesis,GO:0006468~protein phosphorylation,GO:0007030~Golgi organization,GO:0007067~mitotic nuclear division,GO:0007091~metaphase/anaphase transition of mitotic cell cycle,GO:0007283~spermatogenesis,GO:0008064~regulation of actin polymerization or depolymerization,GO:0016310~phosphoryla…
Clca2	Calcium-activated chloride channel regulator 2	1304894
Clca4l	Chloride channel calcium activated 4-like precursor	1591945	GO:1902476~chloride transmembrane transport,
Cpne5	Copine-5	1308021	GO:1903861~positive regulation of dendrite extension,
Csrnp3	Cysteine/serine-rich nuclear protein 3	1306214	GO:0006366~transcription from RNA polymerase II promoter,GO:0010923~negative regulation of phosphatase activity,GO:0043065~positive regulation of apoptotic process,GO:0045944~positive regulation of transcription from RNA polymerase II promoter,
Dhtkd1	Dehydrogenase E1 and transketolase domain containing 1	1308092	GO:0002244~hematopoietic progenitor cell differentiation,GO:0006091~generation of precursor metabolites and energy,GO:0006096~glycolytic process,GO:0006099~tricarboxylic acid cycle,
Dmkn
Ero1a
Fam83b	Protein FAM83B	1311988	GO:0007173~epidermal growth factor receptor signaling pathway,GO:0008283~cell proliferation,
Fn3k	Fructosamine-3-kinase	1559983	GO:0016310~phosphorylation,GO:0030389~fructosamine metabolic process,GO:0030855~epithelial cell differentiation,
Grem2	Gremlin-2 precursor	1560008	GO:0010172~embryonic body morphogenesis,GO:0019221~cytokine-mediated signaling pathway,GO:0030514~negative regulation of BMP signaling pathway,GO:0038098~sequestering of BMP from receptor via BMP binding,GO:0048263~determination of dorsal identity,GO:0060300~regulation of cytokine activity,
Grhl2	Grainyhead-like protein 2 homolog	1561191	GO:0001701~in utero embryonic development,GO:0001843~neural tube closure,GO:0003208~cardiac ventricle morphogenesis,GO:0003382~epithelial cell morphogenesis,GO:0006357~regulation of transcription from RNA polymerase II promoter,GO:0006366~transcription from RNA polymerase II promoter,GO:0007155~cell adhesion,GO:0007420~brain development,GO:0008283~cell proliferation,GO:0008544~epidermis developme…
Gstt3	Glutathione S-transferase, theta 3	1562732
Gzmc
Hmgcs2	hydroxymethylglutaryl-CoA synthase	2804	GO:0001822~kidney development,GO:0001889~liver development,GO:0006695~cholesterol biosynthetic process,GO:0007420~brain development,GO:0007494~midgut development,GO:0007584~response to nutrient,GO:0008299~isoprenoid biosynthetic process,GO:0009266~response to temperature stimulus,GO:0009617~response to bacterium,GO:0010038~response to metal ion,GO:0014070~response to organic cyclic compound,GO:00…
Hpn	Serine protease hepsin precursor	61982	GO:0006508~proteolysis,GO:0007605~sensory perception of sound,GO:0008360~regulation of cell shape,GO:0010628~positive regulation of gene expression,GO:0010693~negative regulation of alkaline phosphatase activity,GO:0010719~negative regulation of epithelial to mesenchymal transition,GO:0010756~positive regulation of plasminogen activation,GO:0030307~positive regulation of cell growth,GO:0034769~ba…
Hspa1b	Heat shock protein family A (Hsp70) member 1B	2840	GO:0000723~telomere maintenance,GO:0001916~positive regulation of T cell mediated cytotoxicity,GO:0002931~response to ischemia,GO:0006281~DNA repair,GO:0006952~defense response,GO:0006986~response to unfolded protein,GO:0007339~binding of sperm to zona pellucida,GO:0009314~response to radiation,GO:0009408~response to heat,GO:0009612~response to mechanical stimulus,GO:0010628~positive regulation o…
Kcnk2	Potassium channel subfamily K member 2 isoform 2	621448	GO:0003231~cardiac ventricle development,GO:0006813~potassium ion transport,GO:0007186~G-protein coupled receptor signaling pathway,GO:0007613~memory,GO:0009612~response to mechanical stimulus,GO:0010942~positive regulation of cell death,GO:0030322~stabilization of membrane potential,GO:0042391~regulation of membrane potential,GO:0048678~response to axon injury,GO:0060044~negative regulation of c…
Klra22	Killer cell lectin-like receptor subfamily A, member 22	3023
LOC300308	Uncharacterized protein LOC300308	1359716	GO:0006468~protein phosphorylation,GO:0035556~intracellular signal transduction,GO:0043066~negative regulation of apoptotic process,
Lrat	Lecithin retinol acyltransferase	68362	GO:0006776~vitamin A metabolic process,GO:0007601~visual perception,GO:0032370~positive regulation of lipid transport,GO:0042572~retinol metabolic process,GO:0042573~retinoic acid metabolic process,GO:0050896~response to stimulus,
Lrrn1	Leucine-rich repeat neuronal protein 1	1564145	GO:0007409~axonogenesis,GO:0051965~positive regulation of synapse assembly,
Mcpt4
Mir142
Nmur1	neuromedin-U receptor 1	619867	GO:0006816~calcium ion transport,GO:0006821~chloride transport,GO:0006939~smooth muscle contraction,GO:0007200~phospholipase C-activating G-protein coupled receptor signaling pathway,GO:0007202~activation of phospholipase C activity,GO:0007218~neuropeptide signaling pathway,GO:0019722~calcium-mediated signaling,GO:0048016~inositol phosphate-mediated signaling,GO:1903955~positive regulation of pro…
Nrcam	neuron-glia-CAM-related cell adhesion molecule	3209	GO:0001525~angiogenesis,GO:0007155~cell adhesion,GO:0007411~axon guidance,GO:0007417~central nervous system development,GO:0008104~protein localization,GO:0010975~regulation of neuron projection development,GO:0016337~single organismal cell-cell adhesion,GO:0019227~neuronal action potential propagation,GO:0031290~retinal ganglion cell axon guidance,GO:0034113~heterotypic cell-cell adhesion,GO:004…
Pklr	Pyruvate kinase isozymes R/L	3336	GO:0001666~response to hypoxia,GO:0005975~carbohydrate metabolic process,GO:0006096~glycolytic process,GO:0006754~ATP biosynthetic process,GO:0007584~response to nutrient,GO:0009408~response to heat,GO:0009749~response to glucose,GO:0010038~response to metal ion,GO:0010226~response to lithium ion,GO:0014070~response to organic cyclic compound,GO:0032869~cellular response to insulin stimulus,GO:00…
Ppef2	Serine/threonine-protein phosphatase with EF-hands 2	1307093	GO:0006470~protein dephosphorylation,GO:0010801~negative regulation of peptidyl-threonine phosphorylation,GO:0043409~negative regulation of MAPK cascade,GO:0050906~detection of stimulus involved in sensory perception,
Ptprz1	Receptor-type tyrosine-protein phosphatase zeta isoform 1 precursor	3455	GO:0002244~hematopoietic progenitor cell differentiation,GO:0006470~protein dephosphorylation,GO:0007409~axonogenesis,GO:0007413~axonal fasciculation,GO:0007420~brain development,GO:0007611~learning or memory,GO:0008285~negative regulation of cell proliferation,GO:0008542~visual learning,GO:0010812~negative regulation of cell-substrate adhesion,GO:0010976~positive regulation of neuron projection …
Rbm46	Probable RNA-binding protein 46	1560205	GO:0001829~trophectodermal cell differentiation,GO:0048255~mRNA stabilization,
Rdh12
RGD1306441
Rnf225
RT1-CE14	RT1 class I, locus CE14	1359342
Rtp3
S100a3	Protein S100-A3	620260
Scn4b	Sodium channel subunit beta-4	631404	GO:0006814~sodium ion transport,GO:0010765~positive regulation of sodium ion transport,GO:0035725~sodium ion transmembrane transport,GO:0060048~cardiac muscle contraction,GO:0060078~regulation of postsynaptic membrane potential,GO:0060307~regulation of ventricular cardiac muscle cell membrane repolarization,GO:0086002~cardiac muscle cell action potential involved in contraction,GO:0086012~membran…
Sema3e	semaphorin-3E precursor	1310973	GO:0001569~patterning of blood vessels,GO:0001755~neural crest cell migration,GO:0001953~negative regulation of cell-matrix adhesion,GO:0002040~sprouting angiogenesis,GO:0008360~regulation of cell shape,GO:0016525~negative regulation of angiogenesis,GO:0030335~positive regulation of cell migration,GO:0048843~negative regulation of axon extension involved in axon guidance,GO:0050808~synapse organi…
Slc15a2	Solute carrier family 15 member 2	61972	GO:0006857~oligopeptide transport,GO:0015031~protein transport,GO:0042891~antibiotic transport,GO:0042938~dipeptide transport,GO:0055085~transmembrane transport,
Spc25	Kinetochore protein Spc25	1307811	GO:0007052~mitotic spindle organization,GO:0007059~chromosome segregation,GO:0007067~mitotic nuclear division,GO:0051301~cell division,
Syt6	Synaptotagmin-6	62012	GO:0006906~vesicle fusion,GO:0007340~acrosome reaction,GO:0017158~regulation of calcium ion-dependent exocytosis,GO:0048791~calcium ion-regulated exocytosis of neurotransmitter,GO:0060478~acrosomal vesicle exocytosis,
Tac3	Tachykinin-3 precursor	3809	GO:0007217~tachykinin receptor signaling pathway,GO:0007218~neuropeptide signaling pathway,GO:0043278~response to morphine,GO:0045777~positive regulation of blood pressure,
Tff3	Trefoil factor 3	3847	GO:0007586~digestion,GO:0010906~regulation of glucose metabolic process,GO:0042060~wound healing,GO:0043434~response to peptide hormone,
Tmem179	Transmembrane protein 179	1310269
Tpd52l1	TPD52 like 1	1594796	GO:0000086~G2/M transition of mitotic cell cycle,GO:0043406~positive regulation of MAP kinase activity,GO:0046330~positive regulation of JNK cascade,GO:2001235~positive regulation of apoptotic signaling pathway,
Trim10
Tubb3	Tubulin beta-3 chain	628595	GO:0007010~cytoskeleton organization,GO:0007017~microtubule-based process,GO:0007067~mitotic nuclear division,GO:0007411~axon guidance,GO:0030182~neuron differentiation,
Tyrp1	5,6-dihydroxyindole-2-carboxylic acid oxidase precursor	1593266	GO:0006582~melanin metabolic process,GO:0030318~melanocyte differentiation,GO:0032438~melanosome organization,GO:0042438~melanin biosynthetic process,GO:0043438~acetoacetic acid metabolic process,GO:0043473~pigmentation,GO:0048023~positive regulation of melanin biosynthetic process,GO:0055114~oxidation-reduction process,
Vash2	Vasohibin-2	1564105	GO:0000768~syncytium formation by plasma membrane fusion,GO:0001938~positive regulation of endothelial cell proliferation,GO:0045765~regulation of angiogenesis,GO:0045766~positive regulation of angiogenesis,GO:0060674~placenta blood vessel development,GO:0060711~labyrinthine layer development,GO:0060716~labyrinthine layer blood vessel development,
Zfp385d	Zinc finger protein 385D	1359606

### Sheet: 8x8
Table S2. b) Details of the 83 genes found to be differentially expressed between the anciently and recently invaded sites of R. rattus invasion route using the 8x8 approach and found in 85% of the comparisons made using the 4x4 approach. Genes indicated in bold were found to be differentially expressed with both: 8x8 and 4x4 approaches. Genes indicated in red are related with immunity. GO ID cor…
Input	Name	RGD ID	GO ID
Ace2	Angiotensin-converting enzyme 2	728890	GO:0002003~angiotensin maturation,GO:0003051~angiotensin-mediated drinking behavior,GO:0003081~regulation of systemic arterial blood pressure by renin-angiotensin,GO:0015827~tryptophan transport,GO:0032800~receptor biosynthetic process,GO:0046718~viral entry into host cell,GO:0046813~receptor-mediated virion attachment to host cell,GO:0048662~negative regulation of smooth muscle cell proliferatio…
Adamts1	A disintegrin and metalloproteinase with thrombospondin motifs 1 precurso	621241	GO:0001542~ovulation from ovarian follicle,GO:0001822~kidney development,GO:0006508~proteolysis,GO:0007229~integrin-mediated signaling pathway,GO:0010976~positive regulation of neuron projection development,GO:0030728~ovulation,GO:0044691~tooth eruption,GO:0060347~heart trabecula formation,GO:0071305~cellular response to vitamin D,GO:0071374~cellular response to parathyroid hormone stimulus,GO:00…
Adcy1	Adenylate cyclase type 1	1309318	GO:0006171~cAMP biosynthetic process,GO:0007189~adenylate cyclase-activating G-protein coupled receptor signaling pathway,GO:0007193~adenylate cyclase-inhibiting G-protein coupled receptor signaling pathway,GO:0007409~axonogenesis,GO:0007616~long-term memory,GO:0007623~circadian rhythm,GO:0010226~response to lithium ion,GO:0019933~cAMP-mediated signaling,GO:0042493~response to drug,GO:0042752~reg…
Atp7b	Copper-transporting ATPase	2180	GO:0006825~copper ion transport,GO:0006878~cellular copper ion homeostasis,GO:0006882~cellular zinc ion homeostasis,GO:0007595~lactation,GO:0007623~circadian rhythm,GO:0010042~response to manganese ion,GO:0010043~response to zinc ion,GO:0015677~copper ion import,GO:0015680~intracellular copper ion transport,GO:0030001~metal ion transport,GO:0046688~response to copper ion,GO:0051208~sequestering o…
Avpr1b	Vasopressin V1b receptor	61886	GO:0001992~regulation of systemic arterial blood pressure by vasopressin,GO:0007186~G-protein coupled receptor signaling pathway,GO:0007188~adenylate cyclase-modulating G-protein coupled receptor signaling pathway,GO:0007204~positive regulation of cytosolic calcium ion concentration,GO:0014049~positive regulation of glutamate secretion,GO:0032849~positive regulation of cellular pH reduction,GO:00…
Car1	Solute carrier family 40 member 1	620180
Ccl9	C-C motif chemokine 9 precursor	1310563	GO:0002548~monocyte chemotaxis,GO:0006954~inflammatory response,GO:0007186~G-protein coupled receptor signaling pathway,GO:0030593~neutrophil chemotaxis,GO:0043547~positive regulation of GTPase activity,GO:0045662~negative regulation of myoblast differentiation,GO:0048247~lymphocyte chemotaxis,GO:0050729~positive regulation of inflammatory response,GO:0070098~chemokine-mediated signaling pathway,…
Chrna6	Neuronal acetylcholine receptor subunit alpha-6 precursor	69281	GO:0007165~signal transduction,GO:0007271~synaptic transmission, cholinergic,GO:0007274~neuromuscular synaptic transmission,GO:0014059~regulation of dopamine secretion,GO:0033603~positive regulation of dopamine secretion,GO:0035094~response to nicotine,GO:0051291~protein heterooligomerization,GO:0051899~membrane depolarization,GO:0098655~cation transmembrane transport,
Cit	Citron rho-interacting serine/threonine kinase	70878	GO:0000070~mitotic sister chromatid segregation,GO:0000086~G2/M transition of mitotic cell cycle,GO:0000910~cytokinesis,GO:0006468~protein phosphorylation,GO:0007030~Golgi organization,GO:0007067~mitotic nuclear division,GO:0007091~metaphase/anaphase transition of mitotic cell cycle,GO:0007283~spermatogenesis,GO:0008064~regulation of actin polymerization or depolymerization,GO:0016310~phosphoryla…
Clca2	Calcium-activated chloride channel regulator 2	1304894
Clca4l	Chloride channel calcium activated 4-like precursor	1591945	GO:1902476~chloride transmembrane transport,
Cml5	Probable N-acetyltransferase CML5	621610	GO:0006821~chloride transport,GO:1902476~chloride transmembrane transport,
Cpne5	Copine-5	1308021	GO:1903861~positive regulation of dendrite extension,
Csrnp3	Cysteine/serine-rich nuclear protein 3	1306214	GO:0006366~transcription from RNA polymerase II promoter,GO:0010923~negative regulation of phosphatase activity,GO:0043065~positive regulation of apoptotic process,GO:0045944~positive regulation of transcription from RNA polymerase II promoter,
Cyp4b1	Cytochrome P450 4B1	2480	GO:0006725~cellular aromatic compound metabolic process,GO:0018879~biphenyl metabolic process,GO:0018917~fluorene metabolic process,GO:0042738~exogenous drug catabolic process,GO:0055114~oxidation-reduction process,
Dhtkd1	Dehydrogenase E1 and transketolase domain containing 1	1308092	GO:0002244~hematopoietic progenitor cell differentiation,GO:0006091~generation of precursor metabolites and energy,GO:0006096~glycolytic process,GO:0006099~tricarboxylic acid cycle,
Dmrtc2	DMRT-like family C2	1583739
Fam129c	B-cell novel protein 1	1566103
Fam83b	Protein FAM83B	1311988	GO:0007173~epidermal growth factor receptor signaling pathway,GO:0008283~cell proliferation,
Fanca	Fanconi anemia, complementation group A	1311380	GO:0007140~male meiosis,GO:0008584~male gonad development,GO:0008585~female gonad development,GO:0042127~regulation of cell proliferation,GO:0045589~regulation of regulatory T cell differentiation,GO:0050727~regulation of inflammatory response,GO:0051090~regulation of sequence-specific DNA binding transcription factor activity,GO:2000348~regulation of CD40 signaling pathway,
Fmo2	Dimethylaniline monooxygenase	628600	GO:0006082~organic acid metabolic process,GO:0006739~NADP metabolic process,GO:0006805~xenobiotic metabolic process,GO:0009404~toxin metabolic process,GO:0017144~drug metabolic process,GO:0055114~oxidation-reduction process,GO:0070995~NADPH oxidation,GO:0072592~oxygen metabolic process,
Fn3k	Fructosamine-3-kinase	1559983	GO:0016310~phosphorylation,GO:0030389~fructosamine metabolic process,GO:0030855~epithelial cell differentiation,
Galr2	Galanin receptor type 2	2657	GO:0007186~G-protein coupled receptor signaling pathway,GO:0007189~adenylate cyclase-activating G-protein coupled receptor signaling pathway,GO:0007194~negative regulation of adenylate cyclase activity,GO:0007200~phospholipase C-activating G-protein coupled receptor signaling pathway,GO:0007204~positive regulation of cytosolic calcium ion concentration,GO:0007218~neuropeptide signaling pathway,GO…
Gfi1b	Zinc finger protein Gfi-1b	1311727	GO:0006355~regulation of transcription, DNA-templated,GO:0030097~hemopoiesis,GO:0030854~positive regulation of granulocyte differentiation,GO:0045646~regulation of erythrocyte differentiation,GO:0051569~regulation of histone H3-K4 methylation,GO:0051572~negative regulation of histone H3-K4 methylation,GO:0051574~positive regulation of histone H3-K9 methylation,
Grem2	Gremlin-2 precursor	1560008	GO:0010172~embryonic body morphogenesis,GO:0019221~cytokine-mediated signaling pathway,GO:0030514~negative regulation of BMP signaling pathway,GO:0038098~sequestering of BMP from receptor via BMP binding,GO:0048263~determination of dorsal identity,GO:0060300~regulation of cytokine activity,
Grhl2	Grainyhead-like protein 2 homolog	1561191	GO:0001701~in utero embryonic development,GO:0001843~neural tube closure,GO:0003208~cardiac ventricle morphogenesis,GO:0003382~epithelial cell morphogenesis,GO:0006357~regulation of transcription from RNA polymerase II promoter,GO:0006366~transcription from RNA polymerase II promoter,GO:0007155~cell adhesion,GO:0007420~brain development,GO:0008283~cell proliferation,GO:0008544~epidermis developme…
Grip1	Glutamate receptor-interacting protein 1	621667	GO:0007399~nervous system development,GO:0008104~protein localization,GO:0015031~protein transport,GO:0016358~dendrite development,
Gsta2	Glutathione S-transferase alpha 2	2754
Gstm5	Glutathione S-transferase Mu 5	61964	GO:0006749~glutathione metabolic process,GO:0018916~nitrobenzene metabolic process,GO:0042178~xenobiotic catabolic process,GO:0043627~response to estrogen,GO:0070458~cellular detoxification of nitrogen compound,
Gstt3	Glutathione S-transferase, theta 3	1562732
Higd1b	HIG1 domain family member 1B	1306907
Hmgcs2	hydroxymethylglutaryl-CoA synthase	2804	GO:0001822~kidney development,GO:0001889~liver development,GO:0006695~cholesterol biosynthetic process,GO:0007420~brain development,GO:0007494~midgut development,GO:0007584~response to nutrient,GO:0008299~isoprenoid biosynthetic process,GO:0009266~response to temperature stimulus,GO:0009617~response to bacterium,GO:0010038~response to metal ion,GO:0014070~response to organic cyclic compound,GO:00…
Hpd	4-hydroxyphenylpyruvate dioxygenase	61974	GO:0006559~L-phenylalanine catabolic process,GO:0006572~tyrosine catabolic process,GO:0055114~oxidation-reduction process,
Hpn	Serine protease hepsin precursor	61982	GO:0006508~proteolysis,GO:0007605~sensory perception of sound,GO:0008360~regulation of cell shape,GO:0010628~positive regulation of gene expression,GO:0010693~negative regulation of alkaline phosphatase activity,GO:0010719~negative regulation of epithelial to mesenchymal transition,GO:0010756~positive regulation of plasminogen activation,GO:0030307~positive regulation of cell growth,GO:0034769~ba…
Hspa1b	Heat shock protein family A (Hsp70) member 1B	2840	GO:0000723~telomere maintenance,GO:0001916~positive regulation of T cell mediated cytotoxicity,GO:0002931~response to ischemia,GO:0006281~DNA repair,GO:0006952~defense response,GO:0006986~response to unfolded protein,GO:0007339~binding of sperm to zona pellucida,GO:0009314~response to radiation,GO:0009408~response to heat,GO:0009612~response to mechanical stimulus,GO:0010628~positive regulation o…
Igsf5	Immunoglobulin superfamily member 5	1359642	GO:0016337~single organismal cell-cell adhesion,
Kcnk2	Potassium channel subfamily K member 2 isoform 2	621448	GO:0003231~cardiac ventricle development,GO:0006813~potassium ion transport,GO:0007186~G-protein coupled receptor signaling pathway,GO:0007613~memory,GO:0009612~response to mechanical stimulus,GO:0010942~positive regulation of cell death,GO:0030322~stabilization of membrane potential,GO:0042391~regulation of membrane potential,GO:0048678~response to axon injury,GO:0060044~negative regulation of c…
Klra22	Killer cell lectin-like receptor subfamily A, member 22	3023
Lamc3	Laminin subunit gamma-3 precursor	1309399	GO:0000904~cell morphogenesis involved in differentiation,GO:0007601~visual perception,GO:0014002~astrocyte development,GO:0060041~retina development in camera-type eye,
Lilrc2	Leukocyte immunoglobulin-like receptor, subfamily C, member 2	1589872
LOC300308	Uncharacterized protein LOC300308	1359716	GO:0006468~protein phosphorylation,GO:0035556~intracellular signal transduction,GO:0043066~negative regulation of apoptotic process,
Lrat	Lecithin retinol acyltransferase	68362	GO:0006776~vitamin A metabolic process,GO:0007601~visual perception,GO:0032370~positive regulation of lipid transport,GO:0042572~retinol metabolic process,GO:0042573~retinoic acid metabolic process,GO:0050896~response to stimulus,
Lrrn1	Leucine-rich repeat neuronal protein 1	1564145	GO:0007409~axonogenesis,GO:0051965~positive regulation of synapse assembly,
Ltc4s	Leukotriene C4 synthase	620677	GO:0006691~leukotriene metabolic process,GO:0010035~response to inorganic substance,GO:0019370~leukotriene biosynthetic process,GO:0032496~response to lipopolysaccharide,GO:0042493~response to drug,GO:0043085~positive regulation of catalytic activity,GO:0048678~response to axon injury,GO:0071222~cellular response to lipopolysaccharide,GO:0071299~cellular response to vitamin A,GO:0098869~cellular …
Ly6al	Lymphocyte antigen 6 complex, locus A-like	1307571
Mgat3	Beta-1,4-mannosyl-glycoprotein 4-beta-N-acetylglucosaminyltransferase	3084	GO:0006044~N-acetylglucosamine metabolic process,GO:0006487~protein N-linked glycosylation,GO:0060070~canonical Wnt signaling pathway,
Mylk2	Myosin light chain kinase 2, skeletal/cardiac muscle	620934	GO:0006468~protein phosphorylation,GO:0006833~water transport,GO:0006936~muscle contraction,GO:0006937~regulation of muscle contraction,GO:0006941~striated muscle contraction,GO:0007274~neuromuscular synaptic transmission,GO:0010628~positive regulation of gene expression,GO:0014816~skeletal muscle satellite cell differentiation,GO:0018105~peptidyl-serine phosphorylation,GO:0018107~peptidyl-threon…
Myoc	Myocilin precursor	620430	GO:0001649~osteoblast differentiation,GO:0001952~regulation of cell-matrix adhesion,GO:0001953~negative regulation of cell-matrix adhesion,GO:0014068~positive regulation of phosphatidylinositol 3-kinase signaling,GO:0014734~skeletal muscle hypertrophy,GO:0021675~nerve development,GO:0022011~myelination in peripheral nervous system,GO:0030335~positive regulation of cell migration,GO:0031175~neuron…
Nmur1	neuromedin-U receptor 1	619867	GO:0006816~calcium ion transport,GO:0006821~chloride transport,GO:0006939~smooth muscle contraction,GO:0007200~phospholipase C-activating G-protein coupled receptor signaling pathway,GO:0007202~activation of phospholipase C activity,GO:0007218~neuropeptide signaling pathway,GO:0019722~calcium-mediated signaling,GO:0048016~inositol phosphate-mediated signaling,GO:1903955~positive regulation of pro…
Nrcam	neuron-glia-CAM-related cell adhesion molecule	3209	GO:0001525~angiogenesis,GO:0007155~cell adhesion,GO:0007411~axon guidance,GO:0007417~central nervous system development,GO:0008104~protein localization,GO:0010975~regulation of neuron projection development,GO:0016337~single organismal cell-cell adhesion,GO:0019227~neuronal action potential propagation,GO:0031290~retinal ganglion cell axon guidance,GO:0034113~heterotypic cell-cell adhesion,GO:004…
Pde6c	Cone cGMP-specific 3',5'-cyclic phosphodiesterase subunit alpha'	1309844	GO:0007601~visual perception,GO:0007603~phototransduction, visible light,GO:0046549~retinal cone cell development,GO:0050953~sensory perception of light stimulus,
Pklr	Pyruvate kinase isozymes R/L	3336	GO:0001666~response to hypoxia,GO:0005975~carbohydrate metabolic process,GO:0006096~glycolytic process,GO:0006754~ATP biosynthetic process,GO:0007584~response to nutrient,GO:0009408~response to heat,GO:0009749~response to glucose,GO:0010038~response to metal ion,GO:0010226~response to lithium ion,GO:0014070~response to organic cyclic compound,GO:0032869~cellular response to insulin stimulus,GO:00…
Ppef2	Serine/threonine-protein phosphatase with EF-hands 2	1307093	GO:0006470~protein dephosphorylation,GO:0010801~negative regulation of peptidyl-threonine phosphorylation,GO:0043409~negative regulation of MAPK cascade,GO:0050906~detection of stimulus involved in sensory perception,
Procr	Endothelial protein C receptor	1305991	GO:0007596~blood coagulation,GO:0050819~negative regulation of coagulation,
Ptprz1	Receptor-type tyrosine-protein phosphatase zeta isoform 1 precursor	3455	GO:0002244~hematopoietic progenitor cell differentiation,GO:0006470~protein dephosphorylation,GO:0007409~axonogenesis,GO:0007413~axonal fasciculation,GO:0007420~brain development,GO:0007611~learning or memory,GO:0008285~negative regulation of cell proliferation,GO:0008542~visual learning,GO:0010812~negative regulation of cell-substrate adhesion,GO:0010976~positive regulation of neuron projection …
Rbm46	Probable RNA-binding protein 46	1560205	GO:0001829~trophectodermal cell differentiation,GO:0048255~mRNA stabilization,
RGD1566401	Similar to GTL2, imprinted maternally expressed untranslated	1566401
Rhd	Blood group Rh(D) polypeptide	620451	GO:0015695~organic cation transport,GO:0015696~ammonium transport,GO:0019740~nitrogen utilization,GO:0048821~erythrocyte development,GO:0060586~multicellular organismal iron ion homeostasis,GO:0072488~ammonium transmembrane transport,
Rnase6	Ribonuclease K6 precursor	1303020	GO:0090501~RNA phosphodiester bond hydrolysis,
RT1-CE14	RT1 class I, locus CE14	1359342
RT1-Cl	RT1 class Ib, locus Cl	3472
RT1-M1-2	RT1 class I, locus M1, gene 2	1359434
S100a3	Protein S100-A3	620260
Scn4b	Sodium channel subunit beta-4	631404	GO:0006814~sodium ion transport,GO:0010765~positive regulation of sodium ion transport,GO:0035725~sodium ion transmembrane transport,GO:0060048~cardiac muscle contraction,GO:0060078~regulation of postsynaptic membrane potential,GO:0060307~regulation of ventricular cardiac muscle cell membrane repolarization,GO:0086002~cardiac muscle cell action potential involved in contraction,GO:0086012~membran…
Sema3e	semaphorin-3E precursor	1310973	GO:0001569~patterning of blood vessels,GO:0001755~neural crest cell migration,GO:0001953~negative regulation of cell-matrix adhesion,GO:0002040~sprouting angiogenesis,GO:0008360~regulation of cell shape,GO:0016525~negative regulation of angiogenesis,GO:0030335~positive regulation of cell migration,GO:0048843~negative regulation of axon extension involved in axon guidance,GO:0050808~synapse organi…
Sfrp4	Secreted frizzled-related protein 4 precursor	621075	GO:0002092~positive regulation of receptor internalization,GO:0007186~G-protein coupled receptor signaling pathway,GO:0007275~multicellular organism development,GO:0007565~female pregnancy,GO:0008285~negative regulation of cell proliferation,GO:0010628~positive regulation of gene expression,GO:0016055~Wnt signaling pathway,GO:0030154~cell differentiation,GO:0032355~response to estradiol,GO:003556…
Sgca	Alpha-sarcoglycan precursor	1308062	GO:0003012~muscle system process,GO:0014894~response to denervation involved in regulation of muscle adaptation,GO:0043403~skeletal muscle tissue regeneration,GO:0061024~membrane organization,
Sh3gl2	Endophilin-A1	620276	GO:0002090~regulation of receptor internalization,GO:0048488~synaptic vesicle endocytosis,
Slc15a2	Solute carrier family 15 member 2	61972	GO:0006857~oligopeptide transport,GO:0015031~protein transport,GO:0042891~antibiotic transport,GO:0042938~dipeptide transport,GO:0055085~transmembrane transport,
Slc17a2	Sodium-dependent phosphate transport protein 3	1308821	GO:0035435~phosphate ion transmembrane transport,GO:0035725~sodium ion transmembrane transport,GO:0044341~sodium-dependent phosphate transport,
Spc25	Kinetochore protein Spc25	1307811	GO:0007052~mitotic spindle organization,GO:0007059~chromosome segregation,GO:0007067~mitotic nuclear division,GO:0051301~cell division,
Styxl1	Serine/threonine/tyrosine-interacting-like protein 1	1305845	GO:0006470~protein dephosphorylation,
Syt6	Synaptotagmin-6	62012	GO:0006906~vesicle fusion,GO:0007340~acrosome reaction,GO:0017158~regulation of calcium ion-dependent exocytosis,GO:0048791~calcium ion-regulated exocytosis of neurotransmitter,GO:0060478~acrosomal vesicle exocytosis,
Tac3	Tachykinin-3 precursor	3809	GO:0007217~tachykinin receptor signaling pathway,GO:0007218~neuropeptide signaling pathway,GO:0043278~response to morphine,GO:0045777~positive regulation of blood pressure,
Tff3	Trefoil factor 3	3847	GO:0007586~digestion,GO:0010906~regulation of glucose metabolic process,GO:0042060~wound healing,GO:0043434~response to peptide hormone,
Tfr2	Transferrin receptor protein 2	1310152	GO:0006898~receptor-mediated endocytosis,GO:0006953~acute-phase response,GO:0010039~response to iron ion,GO:0033572~transferrin transport,GO:0045807~positive regulation of endocytosis,GO:0045944~positive regulation of transcription from RNA polymerase II promoter,GO:0055072~iron ion homeostasis,GO:0071281~cellular response to iron ion,GO:0090277~positive regulation of peptide hormone secretion,GO…
Tmem179	Transmembrane protein 179	1310269
Tpd52l1	TPD52 like 1	1594796	GO:0000086~G2/M transition of mitotic cell cycle,GO:0043406~positive regulation of MAP kinase activity,GO:0046330~positive regulation of JNK cascade,GO:2001235~positive regulation of apoptotic signaling pathway,
Trhde	Thyrotropin-releasing hormone-degrading ectoenzyme	728895	GO:0006508~proteolysis,GO:0007165~signal transduction,GO:0007267~cell-cell signaling,GO:0008217~regulation of blood pressure,GO:0043171~peptide catabolic process,
Tubb3	Tubulin beta-3 chain	628595	GO:0007010~cytoskeleton organization,GO:0007017~microtubule-based process,GO:0007067~mitotic nuclear division,GO:0007411~axon guidance,GO:0030182~neuron differentiation,
Tyrp1	5,6-dihydroxyindole-2-carboxylic acid oxidase precursor	1593266	GO:0006582~melanin metabolic process,GO:0030318~melanocyte differentiation,GO:0032438~melanosome organization,GO:0042438~melanin biosynthetic process,GO:0043438~acetoacetic acid metabolic process,GO:0043473~pigmentation,GO:0048023~positive regulation of melanin biosynthetic process,GO:0055114~oxidation-reduction process,
Vash2	Vasohibin-2	1564105	GO:0000768~syncytium formation by plasma membrane fusion,GO:0001938~positive regulation of endothelial cell proliferation,GO:0045765~regulation of angiogenesis,GO:0045766~positive regulation of angiogenesis,GO:0060674~placenta blood vessel development,GO:0060711~labyrinthine layer development,GO:0060716~labyrinthine layer blood vessel development,
Zfp385d	Zinc finger protein 385D	1359606
